# The bHLH transcription factor MpHYPNOS regulates gemma dormancy in the liverwort *Marchantia polymorpha*

**DOI:** 10.1101/2022.04.25.488978

**Authors:** Hirotaka Kato, Nami Yoshimura, Mikako Yoshikawa, Hideyuki Matsuura, Kosaku Takahashi, Daisuke Takezawa, Tomoyuki Furuya, Yuki Kondo, Hidehiro Fukaki, Tetsuro Mimura, Kimitsune Ishizaki

## Abstract

- Dormancy is a key process employed by land plants to adapt to harsh terrestrial environments. The liverwort *Marchantia polymorpha* produces dormant propagules called gemmae for asexual reproduction. The plant hormone abscisic acid (ABA) plays important roles in regulating dormancy in both the seeds of flowering plants and the gemmae of *M. polymorpha*.
- Based on previous transcriptome analysis, we identified the basic helix-loop-helix transcription factor MpHYPNOS (MpHYP) as a key regulator of gemma dormancy.
- Knock-out mutants of *MpHYP* showed much higher germination rates of gemmae in gemma cups than ABA-related mutants, while the growth and development of these mutants resembled that of the wild type. Transient induction of *MpHYP* caused irreversible growth arrest of gemmae and thalli. Transcriptome and RT-qPCR analyses revealed that MpHYP represses the expression of cell cycle–related genes and induces ABA biosynthesis and ABA-responsive genes. Indeed, ABA levels increased in *MpHYP* overexpression lines and decreased in *Mphyp* knock-out lines. However, the growth arrest caused by *MpHYP* overexpression was not suppressed by a mutation in an ABA receptor gene.
- These findings suggest that MpHYP regulates gemma dormancy and thallus growth mainly through the ABA-independent pathway, providing clues about ABA-dependent and independent regulation of dormancy in land plants.
