## Supplementary material for "The bHLH transcription factor MpHYPNOS regulates gemma dormancy in the liverwort *Marchantia polymorpha*": Table S1

### Sheet: Table S1
Table S1. Primers used in this study.
Name	Sequence	Purpose
MpHEC1_pro_F	CACCTTGGCGTAAACTTTTGCCGG	Cloning
MpHEC1_pro_R	AGCCATGTTTGCCATGAGCC	Cloning
MpHEC1_5IF_F	CTAAGGTAGCGATTAATTAACATCAGCAAATCAACCAGGTAA	Cloning
MpHEC1_5IF_R	GCCCGGGCAAGCTTAATTAAATTCGCAATGGCAGGAAAAT	Cloning
MpHEC1_3IF_F	TAAACTAGTGGCGCGCCACTCTCGAGTCGTGCGGCAAT	Cloning
MpHEC1_3IF_R	TTATCCCTAGGCGCGCCCTCTCCTTAGTGTGGGCTCTGT	Cloning
MpHEC1_GT_check_5_F	CCCACACCAAATGTCTGGACCTG	genomic PCR
MpEF_GT_R1	GAAGGCTTCTGATTGAAGTTTCCTTTTCTG	genomic PCR
MpHEC1_5IF_check_F	ACTTGCTGTTCGGGCCCAATTTT	genomic PCR
MpHEC1_3IF_check_R	GGCGAGATTTGAGACATGGTGGA	genomic PCR
H1F	GTATAATGTATGCTATACGAAGTTATGTTT	genomic PCR
MpHEC1_GT_check_3_R	CATAGGCTGGACGCTGGTGTTTG	genomic PCR
rbm27_F	CCAAGTGCGGGCAGAATCAAGT	genomic PCR
rbm27_R	TTCATCGCCCGCTATCACCTTC	genomic PCR
rhf73_F	TGACGACGAAGATGTGGATGAC	genomic PCR
rhf73_R	GAAACTTGGCCGTGTGACTGA	genomic PCR
MpHEC1_CDS_nsR	GTGACAGAATTGCGGGAACT	Cloning
MpHEC1_CDS_IF_F	gcaacgtgaaaatctccaagGATCCGCAAAGTGTGGCTGC	Cloning
MpHEC1_3UTR_IF_R2	aagaaagctgggtcggcgcgTTTCGTGCTCACATCGGTCA	Cloning
MpHEC1_CDS_F	caccATGGACACCATCCAAGGCAT	Cloning
MpHEC1_CDS_nsR	GTGACAGAATTGCGGGAACT	Cloning
NY009	CTCGAACGGGGCTTTCCTCCAC	Cloning
NY010	AAACGTGGAGGAAAGCCCCGTT	Cloning
NY019	GGGTCTTAAGAGTGCTTCTGC	Cloning
NY020	GTAACTCCCCGATGGCTTTC	Cloning
NY031	gcgaagaaggaacgaaggtg	ABA4_qPCR_F
NY032	cacgatgtgcgagttgaaaag	ABA4_qPCR_R
MpLEAL1_CDS_F	ATCCGATGCCACCCAGACTG	qPCR (MpLEAL1)
MpLEAL1_CDS_R	TGCCAGTGACAGCGTCCTT	qPCR (MpLEAL1)
MpLEAL5_CDS_F	GCCGGTCAATACACCTCCGA	qPCR (MpLEAL5)
MpLEAL5_CDS_R	GCTCCCTTCACTGCTTCAAATCC	qPCR (MpLEAL5)
MpNCED_F	GCTTTCACCTGTGGAATGCG	qPCR (MpNCED)
MpNCED_R	GGTGTTGAGGCGAATTTCCG	qPCR (MpNCED)
ST044	agcggcggacttttaacac	qPCR (MpCYCD;1)
ST045	tagcctcgcaggattgagc	qPCR (MpCYCD;1)
MpPYL1_qPCR_L1	AGGAGGAGGAGGAGCGTAAG	genomic PCR
MpPYL1_qPCR_R1	TCTTGAGATTGCTGGTCGTG	genomic PCR
MpbHLH40_CDS_qRT_F2	AAACATGGCTCCGCATCACTTG	qPCR (MpHYP)
MpbHLH40_CDS_qRT_R2	AGATTTTCACGTTGCGCCGTT	qPCR (MpHYP)
