## Supplementary material for "The bHLH transcription factor MpHYPNOS regulates gemma dormancy in the liverwort *Marchantia polymorpha*": Table S2

### Sheet: Table S2
Table S2. Results of RNA-seq of cell cycle-related genes.
gene name	gene ID	logFC (MpHYP-GR, 2 h)	FDR (MpHYP-GR, 2 h)	logFC (MpHYP-GR, 24 h)	FDR (MpHYP-GR, 24 h)	logFC (MphypKO)	FDR (MphypKO)	category
MpCDKA	Mp2g04270	-0.0882041	0.22122	-0.321461	4.48e-07	-0.23064	0.264868
MpCDKB	Mp5g19170	-0.543773	1.25e-14	-1.7948	5.14e-157	1.99532	1.22e-13	HYP-repressed
MpCYCA	Mp2g25500	-0.61436	5.89e-15	-1.4321	7.19e-83	1.80229	2.97e-09	HYP-repressed
MpCYCB;1	Mp5g10030	-0.408996	2.28e-08	-1.97393	6.97e-232	1.94112	9.76e-15	HYP-repressed
MpCYCB;2	Mp2g00590	0.650475	0.189999	-1.06879	0.206091	-0.255615	1
MpCYCD;1	Mp8g17230	-1.85333	2.09e-174	-1.68375	1.23e-117	0.868695	0.000197287	HYP-repressed
MpCYCD;2	Mp1g24670	2.15039	5.66e-150	-0.932842	3.14e-08	2.51659	3.75e-13
MpRBR	Mp8g18830	-0.268523	1.52e-05	0.0769637	0.223998	0.436003	0.00874466
MpE2F	Mp1g02890	-0.668262	1.24e-16	-0.668161	2.91e-22	-0.577458	0.000382292
MpDP1	Mp3g12060	-0.0423389	0.801159	-0.128136	0.137476	-0.0811869	0.902055
MpDP2	Mp4g07910	0	1	0	1	0	1
MpDP3	Mp4g06740	0	1	0	1	0	1
Mp3R-MYB1	Mp1g08640	-0.1467	0.0785102	-1.40261	2.5e-95	0.105981	0.814493
Mp3R-MYB2	Mp5g20280	0	1	0	1	0	1
Mp3R-MYB3	Mp4g09860	-1.83074	1	0	1	0	1
Mp3R-MYB4	Mp4g09880	0	1	-0.0713648	1	0	1
Mp3R-MYB6	Mp5g22280	-0.687795	1	0	1	2.17567	1
Mp3R-MYB9	Mp4g04760	0.0588443	1	-0.0817767	1	-1.1927	1
MpKRP	Mp3g00300	0.0410121	0.797605	-0.356604	0.0001822	0.0736771	0.927411
MpWEE1	Mp1g27090	-0.969648	2.85e-12	-1.28949	1.09e-14	1.10552	0.0189489
MpCDC25;1	Mp4g01900	-0.568541	2.12e-12	-1.61303	4.95e-42	0.806195	0.0152777
MpCDC25;2	Mp1g01430	-0.193421	0.278372	0.0475123	0.849189	1.02932	8.26e-05
