## Supplementary material for "The bHLH transcription factor MpHYPNOS regulates gemma dormancy in the liverwort *Marchantia polymorpha*": Table S3

### Sheet: Table S3
Table S3. Results of RNA-seq of ethylene-related genes.
function	gene name	gene ID	logFC (MpHYP-GR, 2 h)	FDR (MpHYP-GR, 2 h)	logFC (MpHYP-GR, 24 h)	FDR (MpHYP-GR, 24 h)	logFC (MphypKO)	FDR (MphypKO)	category
signaling	MpETR1	Mp1g08860	-0.0119493	1	0.0897684	0.123221	0.210985	0.299524
	MpETR2	Mp2g01150	1.54346	6.17e-41	0.955643	4.39e-07	0.0722712	1
	MpETR3	Mp1g19450	0.146539	0.0476569	0.438837	9.36e-13	-0.049837	1
	MpCTR1	Mp8g15840	0.0124952	1	-0.167121	0.000236152	0.983815	1.47e-10
	MpEIN2	Mp1g18880	0.0946596	0.215658	0.176885	0.00315563	0.138771	0.624633
	MpEIN3	Mp7g02640	0.172887	0.000846312	-0.242304	2.94e-10	0.942304	3.4e-10
	MpERF1	Mp7g09350	-0.899907	0.0666998	1.46974	4.72e-09	3.5839	4.55e-29
biosynthesis	MpACS1	Mp6g04560	0.0243818	1	0.459977	1.91e-05	-0.573554	0.00449539
	MpACS2	Mp1g17180	-0.0879532	0.317371	0.0138526	1	-0.0976118	0.776974
