## Supplementary material for "The bHLH transcription factor MpHYPNOS regulates gemma dormancy in the liverwort *Marchantia polymorpha*": Table S4

### Sheet: Table S4
Table S4. Results of RNA-seq of auxin-related genes.
function	gene name	geneID_ver6	logFC (MpHYP-GR, 2 h)	FDR (MpHYP-GR, 2 h)	logFC (MpHYP-GR, 24 h)	FDR (MpHYP-GR, 24 h)	logFC (MphypKO)	FDR (MphypKO)	category
biosynthesis	MpTAA	Mp5g14320	-1.01749	1.14e-22	0.899755	1.54e-17	-1.0931	1.93e-10
	MpYUC1	Mp5g07790	0	1	0	1	0	1
	MpYUC2	Mp8g08780	-1.46934	1.98e-44	-0.661591	8.73e-08	-0.520095	0.0287322
signaling	MpARF1	Mp1g12750	0.207831	0.00118301	0.128257	0.0134813	-0.288751	0.111639
	MpARF2	Mp4g11820	0.112749	0.185973	-0.540054	8.02e-26	0.620221	8.94e-05
	MpNCARF	Mp2g02890	-0.260603	0.000198874	-0.195348	0.0203021	0.0898585	0.876799
	MpIAA	Mp6g05000	-0.042724	0.689476	-0.091365	0.0804402	-0.0464054	1
	MpTIR	Mp6g02750	0.543316	2.51e-21	0.707111	8.6e-50	-0.415865	0.0170431
metabolism	MpGH3A	Mp6g07600	-0.248825	0.000305869	-0.983383	9.5e-79	1.21108	2.84e-11	HYP-repressed
	MpGH3B	Mp2g14010	0.195645	0.341542	0.690251	2.03e-05	5.28719	4.6e-18
Auxin-activated	HDZ2	Mp2g24200	-1.36902	3.93e-76	-1.35953	4.02e-71	-1.26886	9.8e-16
	EXP2	Mp1g24230	-0.689131	3.21e-34	-1.93291	1.06e-295	3.32483	2.68e-47	HYP-repressed
	WIP	Mp1g09500	-1.1714	2.24e-68	0.470101	9.59e-12	-0.736923	2.31e-06
