## Supplementary material for "The bHLH transcription factor MpHYPNOS regulates gemma dormancy in the liverwort *Marchantia polymorpha*": Table S5

### Sheet: Table S5
Table S5. Results of RNA-seq of ABA-related genes.
function	gene name	gene ID	logFC (MpHYP-GR, 2 h)	FDR (MpHYP-GR, 2 h)	logFC (MpHYP-GR, 24 h)	FDR (MpHYP-GR, 24 h)	logFC (MphypKO)	FDR (MphypKO)	category
biosynthesis	MpABA1	Mp2g00670	-0.154806	0.0241934	-0.0908763	0.0547327	1.39466	3.27901e-21
	MpABA4	Mp5g19490	0.316798	0.000169963	0.861164	2.86359e-37	-0.772545	1.32999e-06	HYP-activated
	MpAO	Mp8g06370	-0.0596649	0.509228	-0.0968673	0.0808235	0.046863	1
	MpNCED	Mp2g07800	3.0691	1.49e-80	1.93938	6.62311e-19	0.683038	0.307546
metabolism	MpCYP707A	Mp2g25940	0.868126	1.61e-07	1.2963	1.34344e-14	5.36834	1.82354e-78
signaling	MpGTG	Mp2g17380	-0.00230279	1	0.154639	0.0515592	0.113289	0.710439
	MpABI1A	MpVg00730	-0.124842	0.0467991	0.126075	0.0176761	-0.0520558	1
	MpABI3A	Mp5g08310	0.4105	1.37e-11	1.49523	1.1623e-243	-0.43261	0.0227134
	MpPYL1	Mp8g17460	-0.0085101	1	-0.0704068	0.243045	0.380635	0.0242339
	MpPYL2	Mp2g18190	0	1	0	1	2.17622	1
	MpPYL4	Mp8g18070	2.69488	0.796751	2.28466	1	2.16749	0.303967
	MpPYL5	Mp6g17820	0	1	0	1	0	1
	MpSnRK2A	Mp1g24460	0.0121736	1	0.696808	2.87817e-70	-0.694634	1.69418e-05
	MpSnRK2B	Mp4g11110	0.220597	0.0121989	0.16767	0.0146177	0.265975	0.1631
siganling/responsive	MpABI5A	Mp2g23600	-0.0260555	1	-0.279435	0.000617114	0.461767	0.0115394
	MpABI5B	Mp2g22820	1.39275	2.9e-105	2.30106	2.28848e-281	-0.234142	0.635002
