## Supplementary material for "The bHLH transcription factor MpHYPNOS regulates gemma dormancy in the liverwort *Marchantia polymorpha*": Table S6

### Sheet: Table S6
Table S6. Results of RNA-seq of MpLEAL genes.
gene ID	gene name	logFC (MpHYP-GR, 2 h)	FDR (MpHYP-GR, 2 h)	logFC (MpHYP-GR, 24 h)	FDR (MpHYP-GR, 24 h)	logFC (MphypKO)	FDR (MphypKO)	category
Mp1g26580		-0.162907	0.075137	-0.12306	0.00319142	0.418104	0.0199767
Mp7g12850		-0.269455	1.74e-05	-0.97159	3.13e-85	0.285174	0.172882
Mp1g03850		-0.528903	2.03e-05	0.833383	3.34e-20	0.416174	0.0514664
Mp3g06270		0.0495132	0.761866	0.238271	0.000299983	-0.178576	0.476126
Mp3g02160		-0.18911	0.0577071	0.184931	0.176259	1.32183	1.5e-12
Mp7g15290		-0.25208	0.00180083	0.398182	5.32e-11	0.187437	0.33896
Mp5g23710		3.00213	1.75e-20	8.51809	0	-1.4485	8.4e-06	HYP-activated
Mp8g07630		-0.686548	0.00760715	0.963761	1.13e-05	3.31626	3.42e-37
Mp6g11090	MpLEAL4	-0.875858	1.18e-06	2.91922	7.5e-256	-1.0437	0.000389662
Mp3g04820		2.67923	7.14e-10	7.6402	0	-0.980409	0.000111095	HYP-activated
Mp2g26460		3.35991	1.43e-17	6.72493	0	-1.18957	6.68e-09	HYP-activated
Mp2g26450		3.00808	9.27e-10	8.62104	0	-1.20761	2.96e-06	HYP-activated
Mp2g26410	MpLEAL7	3.24319	4.35e-24	8.60161	0	-1.61511	5.5e-11	HYP-activated
Mp2g12370		0.0367321	0.908364	-0.236989	0.00345121	0.606991	0.000148254
Mp5g05120	MpLEAL6	3.16038	1.26e-08	9.29929	0	-0.160623	0.954681
Mp1g01170		2.36737	1.8e-23	6.91886	0	-0.608036	0.0888125
Mp6g02960	MpLEAL3	2.08342	1.18e-09	5.22035	0	-1.98313	2.78e-17	HYP-activated
Mp6g03070		1.20242	0.0168068	3.04636	1.75e-41	-1.8756	6.02e-13
Mp4g17570		2.9695	1.51e-06	9.30859	0	-0.812236	0.0744782
Mp6g19740		-0.0452672	0.707651	-1.56002	5.55e-101	4.01589	7.55e-64
Mp6g07560		3.39717	7.34e-63	8.26695	0	-0.315767	0.52472
Mp6g13390		3.15215	5.28e-15	6.11006	1.39e-130	-2.12757	4.03e-27	HYP-activated
Mp6g13380		2.47332	0.0626952	7.09373	8.99e-10	-2.97868	7.63e-37
Mp6g12730		1.49267	2.29e-122	4.69587	0	-1.2754	1.68e-07	HYP-activated
Mp1g25220		1.64633	7.26e-32	0.818781	4.65e-05	3.38268	0.00117618
Mp1g23200		2.76857	4.74e-49	7.10531	0	-1.74693	1.29e-07	HYP-activated
Mp7g19340		0.551408	3.2e-23	0.658131	1.08e-31	1.27476	3.06e-18
Mp5g18480		0.035562	0.940963	0.583404	2.81e-17	-0.714461	2.84e-06
Mp8g15940		0.769792	3.87e-26	2.56704	0	-0.854915	2.9e-07	HYP-activated
Mp4g05760	MpLEAL5	2.50065	5.09e-21	7.43246	0	-0.999052	0.00186568	HYP-activated
Mp4g05750		1.0189	2.71e-12	7.09822	0	-1.46283	3.02e-07	HYP-activated
Mp4g05730		1.46071	3.46e-53	5.56356	0	-0.940604	0.000100801	HYP-activated
Mp7g02660		0.420797	2.95e-12	0.500267	5.21e-18	-0.407531	0.0151508
Mp5g09040		0.517879	5.71e-06	3.55384	0	-0.782597	6.69e-05	HYP-activated
Mp4g09300	MpLEAL1	1.23638	0.000103005	6.45991	0	-0.757314	1.74e-05	HYP-activated
Mp4g06440		0.113501	0.252869	1.33576	5.67e-71	-0.532897	0.000454223
Mp4g14800		2.91111	4.01e-103	5.86263	1.29911362084872e-312	-0.728211	0.0209864
Mp4g14840		1.71861	2.32e-12	6.0683	0	-0.0393882	1
Mp4g14860	MpLEAL2	0.814966	2.9e-09	4.03747	0	-1.58773	7.94e-13	HYP-activated
Mp4g14870		1.81149	3.64e-47	4.92287	0	-0.0486814	1
Mp4g14880		2.05357	1.84e-55	7.56881	0	-0.472404	0.270764
Mp3g23740		-0.109057	0.952735	4.28464	5.1427319557534e-315	-0.624842	0.0872044
Mp2g02010		1.26366	2.21e-05	8.53003	0	-0.700704	0.0255285
Mp3g18220		2.43857	4.32e-28	6.05112	0	0.263167	0.632027
Mp3g24750		-5.09583	0.00413753	-1.95883	0.207633	0.919274	0.284145
Mp4g13720		0.653103	2.06e-07	1.47018	1.64e-75	2.15589	6.98e-24
Mp8g13540		3.12688	0.000231383	7.56458	2.8e-249	-1.83481	9.93e-10	HYP-activated
Mp4g14830		1.42816	0.0301694	7.06391	1.3e-225	-0.0957621	1
Mp8g13550		4.19687	3.38e-29	8.36361	0	-0.828055	0.00946677	HYP-activated
